# Single-cell transcriptomics reveals colonic immune perturbations during amyloid-β driven Alzheimer’s disease in mice

**DOI:** 10.1101/2024.01.27.573841

**Authors:** Priya Makhijani, Rohini Emani, Carlos Galicia Aguirre, Wei-Chieh Mu, Anand Rane, Jenny Hong Yu Ng, Taylor R. Valentino, Max Manwaring-Mueller, Christopher Ryan Tan, Huixun Du, Fei Wu, Saad Khan, Kenneth A. Wilson, Shawn Winer, Chao Wang, Arthur Mortha, David Furman, Lisa M. Ellerby, Olga L. Rojas, Julie K. Andersen, Daniel A. Winer

## Abstract

The “gut-brain axis” is emerging as an important target in Alzheimer’s disease (AD). However, immunological mechanisms underlying this axis remain poorly understood. Using single-cell RNA sequencing of the colon immune compartment in the 5XFAD amyloid-β (Aβ) mouse model, we uncovered AD-associated changes in ribosomal activity, oxidative stress, and BCR/plasma cell activity. Strikingly, levels of colon CXCR4^+^ antibody secreting cells (ASCs) were significantly reduced. This corresponded with accumulating CXCR4^+^ B cells and gut-specific IgA^+^ cells in the brain and dura mater, respectively. Consistently, a chemokine ligand for CXCR4, CXCL12, was expressed at higher levels in 5XFAD glial cells and in in silico analyzed human brain studies, supporting altered neuroimmune trafficking. An inulin prebiotic fiber diet attenuated AD markers including Aβ plaques and overall frailty. These changes corresponded to an expansion of gut IgA^+^ cells and rescued peripheral T_regs_ levels. Our study points to a key glia-gut axis and potential targets against AD.

**Study Highlights:**

- AD is associated with altered immune parameters in the gut of *5XFAD* mice.
- 5*XFAD* colon has reduced ASCs, including CXCR4^+^ cells with a migratory gene signature.
- *5XFAD* brain gliosis includes increased CXCL12 expression.
- CXCR4^+^ B cells and gut-specific IgA^+^ ASCs accumulate in the *5XFAD* brain and/or dura mater.
- Inulin diet attenuates AD disease parameters while boosting IgA^+^ cell and T_reg_ levels.
