## Supplementary Data 1 for "Single-cell transcriptomics reveals colonic immune perturbations during amyloid-β driven Alzheimer’s disease in mice"

### Sheet: MAST DEG results
	p_val	avg_log2FC	pct.1	pct.2	p_val_adj
Gm42418	0	-1.3862	1	1	0
Lars2	0	-1.00546	0.965	0.991	0
Rpl36	0	0.51498	0.999	0.999	0
Rpl37	0	0.538902	0.999	0.999	0
Rpl37a	0	0.49899	1	1	0
Rpl38	0	0.736098	1	0.999	0
Rpl39	0	0.717674	1	0.999	0
Rps21	0	0.553508	1	0.999	0
Rps27	0	0.745678	1	1	0
Rps28	0	1.15849	0.999	0.998	0
Rps29	0	0.810986	1	1	0
Uba52	0	1.22485	1	0.997	0
Rpl35a	2.23857e-262	0.460407	1	0.999	7.22723e-258
Rpl41	8.44936e-260	0.452819	1	0.999	2.72787e-255
Rpl35	4.96957e-259	0.571444	0.999	0.995	1.60443e-254
Atp5md	3.73945e-251	1.06193	0.869	0.623	1.20728e-246
Rpl5	4.95141e-246	-0.483317	0.998	0.999	1.59856e-241
Tmsb10	1.52369e-234	0.65789	0.999	0.99	4.91925e-230
Snrpg	7.67295e-224	0.709105	0.967	0.885	2.47721e-219
Rpl13a	2.20294e-221	-0.411551	0.999	1	7.11219e-217
Rps15	1.20406e-215	-0.442378	0.999	0.998	3.88732e-211
Eif1	4.51906e-205	0.467981	1	0.998	1.45898e-200
Gm10076	2.41977e-187	0.432187	0.998	0.995	7.81224e-183
Snrpf	1.23337e-182	0.688274	0.833	0.609	3.98193e-178
Rpl34	1.68234e-181	0.343232	1	0.999	5.43144e-177
mt-Atp8	1.51375e-180	0.68246	0.857	0.636	4.88713e-176
Ost4	3.77408e-171	0.718168	0.659	0.369	1.21846e-166
Rnaset2a	3.83664e-162	0.716247	0.633	0.341	1.23866e-157
Sec61g	2.13582e-160	0.62062	0.871	0.706	6.89551e-156
Ndufb1-ps	4.45688e-159	0.679303	0.788	0.562	1.4389e-154
Macf1	5.00278e-158	-0.763618	0.604	0.796	1.61515e-153
Stat4	1.0912e-149	0.724637	0.802	0.579	3.52292e-145
Myh9	3.80601e-148	-0.65242	0.635	0.82	1.22877e-143
Atp5e	1.65166e-147	0.517962	0.949	0.842	5.33239e-143
Ptprc	4.96134e-147	-0.530817	0.913	0.974	1.60177e-142
Ubb	1.79739e-145	0.423706	0.999	0.993	5.80289e-141
Cox7c	3.40111e-145	0.521923	0.944	0.831	1.09805e-140
Rps26	4.47913e-145	0.388108	0.999	0.997	1.44609e-140
mt-Nd3	4.40334e-139	0.492973	0.984	0.94	1.42162e-134
Rpl23a	1.07513e-137	-0.38792	0.991	0.997	3.47107e-133
Sub1	1.98888e-134	0.648406	0.969	0.916	6.42109e-130
Ciita	1.27433e-132	-0.797974	0.157	0.389	4.11417e-128
mt-Nd4l	4.34691e-132	0.563893	0.914	0.771	1.4034e-127
Rps15a	1.22929e-130	0.302172	1	1	3.96875e-126
Actb	1.06185e-129	-0.430957	0.999	1	3.42817e-125
Eef2	3.14602e-123	-0.416505	0.947	0.979	1.01569e-118
Rpl22	2.61007e-119	0.337389	0.998	0.996	8.4266e-115
Ppia	4.16531e-116	0.345701	0.999	0.994	1.34477e-111
Iqgap1	1.30534e-114	-0.534629	0.782	0.9	4.21428e-110
Ubl5	6.62392e-113	0.555905	0.825	0.664	2.13853e-108
Cd22	1.28496e-110	-0.680551	0.268	0.483	4.14849e-106
Rpl30	1.83602e-110	0.256151	1	1	5.9276e-106
Ptpn6	1.06104e-105	-0.693604	0.263	0.471	3.42557e-101
Ighm	4.88174e-104	-0.697244	0.774	0.872	1.57607e-99
Jun	5.21207e-103	-1.15616	0.24	0.453	1.68272e-98
Tomm7	4.35535e-102	0.536145	0.742	0.541	1.40613e-97
Bcl11a	1.00374e-101	-0.740539	0.157	0.357	3.24057e-97
Rbm3	3.19022e-101	0.394134	0.972	0.919	1.02996e-96
Arpc3	7.74569e-98	0.517937	0.948	0.883	2.5007e-93
Crem	1.33935e-97	0.527047	0.815	0.603	4.32409e-93
Ddx17	1.77846e-93	-0.567011	0.331	0.54	5.74177e-89
H2-D1	2.84661e-93	0.388927	0.996	0.984	9.19027e-89
Fosb	3.61662e-93	-0.762232	0.321	0.555	1.16763e-88
Atp5k	1.77713e-92	0.528497	0.593	0.371	5.73747e-88
Mycbp2	6.45669e-91	-0.554305	0.595	0.742	2.08454e-86
Eif2s2	1.68502e-87	0.497763	0.879	0.762	5.44009e-83
Ighd	1.68877e-86	-0.635417	0.545	0.69	5.4522e-82
Cox8a	4.50582e-86	0.392727	0.945	0.883	1.4547e-81
Gm11808	4.94653e-86	0.492152	0.581	0.373	1.59699e-81
Elob	1.25199e-85	0.44935	0.821	0.653	4.04205e-81
Gng5	3.68984e-84	0.42719	0.856	0.735	1.19126e-79
Pax5	4.81872e-84	-0.594721	0.471	0.645	1.55572e-79
Malt1	1.99894e-83	-0.607882	0.703	0.809	6.45356e-79
Rpl6	3.92477e-82	0.27904	0.999	0.997	1.26711e-77
Nmt1	1.71902e-81	0.497264	0.427	0.223	5.54987e-77
Lcp1	2.41767e-81	-0.460713	0.793	0.883	7.80544e-77
Ndufa3	3.0341e-81	0.489309	0.581	0.372	9.7956e-77
Smg1	1.88345e-80	-0.53236	0.468	0.646	6.08073e-76
Tmsb4x	5.2754e-79	0.313324	1	1	1.70316e-74
Ralgps2	8.38194e-79	-0.593538	0.504	0.649	2.70611e-74
Sem1	1.26234e-78	0.424854	0.821	0.675	4.07545e-74
Polr2l	6.28896e-78	0.438537	0.367	0.169	2.03039e-73
Jmjd1c	1.49188e-77	-0.535641	0.513	0.681	4.81654e-73
Cox17	3.27984e-76	0.481167	0.662	0.467	1.0589e-71
Atp5mpl	2.18018e-75	0.465642	0.675	0.487	7.03871e-71
Pou2f2	7.24601e-75	-0.656564	0.287	0.476	2.33937e-70
Luc7l2	3.51094e-74	-0.412421	0.809	0.885	1.13351e-69
Cox6c	2.89599e-73	0.444108	0.823	0.679	9.34969e-69
Chst3	8.20572e-73	-0.508107	0.103	0.252	2.64922e-68
Ndufa1	1.46942e-72	0.442692	0.524	0.322	4.74404e-68
Mbnl1	5.53943e-72	-0.396938	0.858	0.913	1.78841e-67
Sap18	7.90042e-72	0.464381	0.587	0.385	2.55065e-67
Ddx6	8.09355e-70	-0.421557	0.8	0.883	2.613e-65
Dad1	1.43805e-69	0.463772	0.866	0.75	4.64275e-65
Cr2	1.12592e-68	-0.599363	0.301	0.459	3.63504e-64
Tmem258	1.25637e-68	0.457816	0.554	0.373	4.05619e-64
Selenok	1.5584e-68	0.421073	0.855	0.731	5.0313e-64
Arid1a	1.60402e-68	-0.509857	0.278	0.447	5.17859e-64
Irf8	5.28296e-68	-0.578286	0.394	0.567	1.7056e-63
Kmt2a	5.40937e-68	-0.499966	0.363	0.545	1.74642e-63
Ccdc88c	1.1252e-66	-0.468683	0.161	0.329	3.6327e-62
Samsn1	1.77705e-65	0.792704	0.61	0.451	5.7372e-61
Rhoh	1.82486e-64	-0.502507	0.473	0.629	5.89155e-60
Hsp90ab1	1.89898e-64	-0.360642	0.98	0.992	6.13087e-60
Arhgap30	3.17946e-64	-0.469392	0.379	0.559	1.02649e-59
Ets1	4.50602e-64	-0.386705	0.93	0.96	1.45477e-59
Actr3	2.15967e-63	-0.405096	0.7	0.809	6.97249e-59
Cd69	2.93561e-63	-0.64992	0.475	0.617	9.47761e-59
Sipa1	3.19283e-62	-0.460773	0.235	0.404	1.0308e-57
Uqcrb	1.27481e-61	0.412624	0.58	0.391	4.11572e-57
Hspa1b	1.38088e-61	-0.716035	0.04	0.157	4.45817e-57
Hvcn1	2.87472e-61	-0.527956	0.392	0.548	9.28103e-57
Hsp90aa1	3.00721e-61	-0.512214	0.855	0.92	9.70877e-57
Sh3bp5	4.18642e-61	-0.485591	0.142	0.293	1.35159e-56
Tomm6	6.77078e-61	0.405591	0.707	0.544	2.18595e-56
Cox5b	9.54245e-61	0.370525	0.748	0.582	3.08078e-56
Phip	3.23779e-60	-0.51006	0.344	0.493	1.04532e-55
Klhl24	4.88776e-60	-0.437795	0.475	0.639	1.57801e-55
Rps27l	1.27698e-59	0.415006	0.529	0.347	4.12274e-55
9930111J21Rik2	2.25438e-59	-0.480259	0.168	0.324	7.27827e-55
Ankrd44	3.10437e-58	-0.43628	0.419	0.556	1.00225e-53
Hsph1	1.11043e-57	-0.519851	0.106	0.245	3.58501e-53
Pgap1	3.38696e-57	-0.492213	0.177	0.331	1.09348e-52
Cd38	3.74443e-57	-0.509449	0.218	0.37	1.20889e-52
Prpf38b	3.86999e-57	-0.434974	0.552	0.688	1.24943e-52
Uqcr10	6.36147e-57	0.412377	0.613	0.441	2.0538e-52
Cybb	1.40914e-56	-0.56846	0.454	0.58	4.54941e-52
Sfpq	1.48082e-56	-0.385908	0.715	0.811	4.78082e-52
Lnpep	1.4999e-56	-0.439102	0.374	0.527	4.84244e-52
Erh	1.03738e-55	0.388321	0.547	0.369	3.34919e-51
Atrx	1.17664e-55	-0.434445	0.497	0.642	3.79878e-51
Ptma	6.6547e-55	0.259677	0.999	0.998	2.14847e-50
Rpl36al	1.81996e-54	0.289496	0.965	0.927	5.87573e-50
Ikzf1	2.23328e-54	-0.436403	0.331	0.467	7.21014e-50
Prkca	3.02759e-54	0.491049	0.442	0.274	9.77456e-50
Hist1h1c	3.61913e-54	-0.608706	0.235	0.378	1.16844e-49
March1	9.70528e-54	-0.439596	0.093	0.22	3.13335e-49
Ablim1	1.00353e-53	-0.401466	0.654	0.761	3.23989e-49
Ddx3x	1.67118e-53	-0.422978	0.611	0.72	5.39541e-49
Hspa1a	3.87276e-53	-0.767576	0.028	0.124	1.25032e-48
Syk	2.27235e-52	-0.47436	0.471	0.604	7.33627e-48
Eef1g	2.77336e-52	-0.315412	0.877	0.915	8.95378e-48
Cyth1	6.81437e-52	0.4403	0.712	0.571	2.20002e-47
Wnk1	7.0963e-52	-0.417067	0.699	0.801	2.29104e-47
Ankrd11	8.69037e-52	-0.397031	0.697	0.791	2.80569e-47
BE692007	9.16242e-52	-0.551306	0.356	0.508	2.95809e-47
Srrm2	3.29302e-51	-0.328393	0.863	0.913	1.06315e-46
Rcsd1	3.78729e-51	-0.441417	0.277	0.426	1.22273e-46
Bloc1s1	7.90911e-51	0.365854	0.291	0.146	2.55345e-46
Rpl36a	1.25913e-50	0.251871	0.998	0.994	4.0651e-46
Hspa8	1.96537e-50	-0.387066	0.886	0.932	6.34519e-46
Gm8369	2.0395e-50	-0.554964	0.544	0.657	6.58451e-46
Ikbkb	2.16986e-50	-0.41945	0.367	0.512	7.00538e-46
Akap13	3.54237e-50	-0.363286	0.682	0.806	1.14365e-45
Cox7a2	4.23336e-50	0.361755	0.698	0.544	1.36674e-45
Sptbn1	6.28793e-50	-0.414409	0.324	0.483	2.03006e-45
H2-Eb1	9.72606e-50	0.345541	0.836	0.871	3.14006e-45
Smad7	1.12364e-49	-0.480003	0.43	0.566	3.62766e-45
Swap70	2.40861e-49	-0.492586	0.31	0.447	7.7762e-45
Rnaset2b	3.46096e-49	0.376974	0.354	0.204	1.11737e-44
Lbh	6.97598e-49	-0.444594	0.354	0.503	2.2522e-44
Egr3	8.29753e-49	-0.528234	0.168	0.317	2.67886e-44
Med13	1.12585e-48	-0.418936	0.309	0.459	3.63481e-44
Arpp19	4.07137e-48	0.338454	0.687	0.532	1.31444e-43
Cytip	4.25599e-48	0.30846	0.935	0.857	1.37405e-43
Ms4a1	4.29691e-48	-0.403896	0.67	0.754	1.38726e-43
Cycs	6.70587e-48	0.387694	0.582	0.419	2.16499e-43
Snhg8	1.07294e-47	0.383376	0.68	0.545	3.46397e-43
Snrpe	1.80083e-47	0.311615	0.819	0.695	5.81396e-43
Itpr3	2.23533e-47	-0.362054	0.159	0.288	7.21675e-43
Kmt2e	2.61889e-47	-0.38202	0.728	0.805	8.45509e-43
Hmgb2	3.64749e-47	0.426835	0.837	0.766	1.17759e-42
Ptbp3	5.18059e-47	-0.332234	0.737	0.8	1.67255e-42
Wdfy4	1.07686e-46	-0.394259	0.245	0.382	3.47665e-42
Nars	1.09109e-46	0.397368	0.544	0.388	3.52259e-42
Hnrnph1	1.09856e-46	-0.371643	0.566	0.675	3.54669e-42
Gas5	1.46088e-46	0.318697	0.939	0.884	4.71646e-42
Dock10	1.59602e-46	-0.386945	0.574	0.69	5.15274e-42
Tle3	1.80215e-46	-0.394449	0.191	0.33	5.81823e-42
Magoh	2.36716e-46	0.346946	0.53	0.363	7.64238e-42
Zfp318	2.71296e-46	-0.473995	0.302	0.445	8.75881e-42
Rbis	3.44975e-46	0.352671	0.412	0.253	1.11375e-41
Cd79b	4.29139e-46	-0.473164	0.552	0.68	1.38547e-41
Bank1	4.5647e-46	-0.412277	0.596	0.694	1.47371e-41
Itpr1	5.6287e-46	-0.383586	0.236	0.377	1.81723e-41
H2-T23	1.13814e-45	0.37027	0.675	0.537	3.67449e-41
Snhg6	1.55403e-45	0.358608	0.283	0.152	5.01717e-41
Dock2	4.00351e-45	-0.367947	0.541	0.657	1.29253e-40
Brwd1	4.61963e-45	-0.404798	0.222	0.348	1.49145e-40
D8Ertd738e	4.70459e-45	0.335308	0.806	0.68	1.51888e-40
Zfp36l1	9.29747e-45	-0.384089	0.835	0.892	3.00169e-40
Gm26917	1.28489e-44	-0.396934	0.385	0.516	4.14828e-40
Dennd4a	1.33834e-44	-0.358366	0.882	0.892	4.32084e-40
Ndufb4	1.9433e-44	0.347849	0.491	0.333	6.27394e-40
Klf6	2.23666e-44	-0.564126	0.512	0.627	7.22104e-40
Eif3a	7.29357e-44	-0.353663	0.695	0.788	2.35473e-39
Psap	1.49325e-43	-0.404919	0.404	0.551	4.82095e-39
Numa1	1.79125e-43	-0.372472	0.232	0.368	5.78305e-39
Ndufa5	3.00083e-43	0.318925	0.425	0.266	9.68819e-39
Usp7	3.44852e-43	-0.367825	0.314	0.452	1.11336e-38
Tmem131l	3.76256e-43	-0.389044	0.262	0.387	1.21474e-38
Ash1l	5.71144e-43	-0.39972	0.374	0.518	1.84394e-38
Ftl1	7.34192e-43	0.306598	0.969	0.942	2.37034e-38
Manf	8.69657e-43	0.37881	0.708	0.575	2.80769e-38
Safb2	2.58447e-42	-0.374067	0.339	0.48	8.34395e-38
Gga2	2.71887e-42	-0.386496	0.192	0.32	8.77787e-38
Polr2k	2.81058e-42	0.350784	0.448	0.295	9.07397e-38
Zfp292	4.46917e-42	-0.407678	0.299	0.432	1.44287e-37
Etnk1	4.68036e-42	-0.4038	0.409	0.537	1.51105e-37
Rpl22l1	5.23717e-42	0.311121	0.946	0.9	1.69082e-37
Gm47283	5.79515e-42	0.393726	0.414	0.267	1.87097e-37
Phf14	6.91924e-42	-0.382044	0.212	0.338	2.23388e-37
U2af1	8.98917e-42	0.338438	0.534	0.378	2.90215e-37
Kat6a	1.24746e-41	-0.370701	0.252	0.389	4.02741e-37
Mrpl33	1.65452e-41	0.35836	0.484	0.337	5.34161e-37
Elmsan1	5.09004e-41	-0.407953	0.362	0.504	1.64332e-36
Fam49b	5.49945e-41	-0.339218	0.595	0.702	1.7755e-36
Romo1	7.00546e-41	0.327122	0.48	0.322	2.26171e-36
Ndufa4	9.15262e-41	0.315742	0.672	0.523	2.95492e-36
Lsm5	3.17436e-40	0.350998	0.52	0.38	1.02484e-35
Isca1	8.17708e-40	0.388388	0.484	0.338	2.63997e-35
Tln1	9.30638e-40	-0.338107	0.543	0.66	3.00456e-35
Blnk	9.72863e-40	-0.405876	0.284	0.414	3.14089e-35
Phf3	1.00465e-39	-0.348671	0.481	0.605	3.24351e-35
Parp1	1.24333e-39	-0.383792	0.252	0.386	4.0141e-35
Cirbp	1.57014e-39	0.327156	0.729	0.61	5.0692e-35
Rassf2	2.01977e-39	-0.351941	0.154	0.273	6.52083e-35
Sf3b6	2.46694e-39	0.305901	0.663	0.521	7.96451e-35
Fchsd2	2.63694e-39	-0.425873	0.205	0.331	8.51337e-35
Dnajb6	2.76393e-39	0.345753	0.721	0.594	8.92334e-35
Baz2b	3.14909e-39	-0.378275	0.367	0.5	1.01668e-34
Dpm3	4.2513e-39	0.343012	0.434	0.289	1.37253e-34
Syf2	5.03501e-39	0.310333	0.721	0.587	1.62555e-34
Pet100	7.65543e-39	0.324193	0.372	0.229	2.47156e-34
Setd2	1.18596e-38	-0.361502	0.298	0.435	3.82887e-34
Nop10	2.01031e-38	0.35773	0.597	0.462	6.49028e-34
Uqcrq	2.14782e-38	0.326467	0.595	0.455	6.93425e-34
Srgn	2.67847e-38	0.278187	0.988	0.966	8.64744e-34
Trim7	3.8734e-38	-0.395625	0.221	0.351	1.25053e-33
Hypk	3.91671e-38	0.317484	0.421	0.274	1.26451e-33
Prkcb	6.60804e-38	-0.358133	0.425	0.552	2.13341e-33
Odc1	1.0005e-37	0.575629	0.638	0.49	3.2301e-33
Atp6v0d1	1.42036e-37	0.373982	0.522	0.387	4.58564e-33
Baz1b	2.0875e-37	-0.361468	0.242	0.364	6.73951e-33
Eif4a1	3.95586e-37	0.332748	0.784	0.679	1.27715e-32
Bclaf1	4.37006e-37	-0.333644	0.595	0.701	1.41087e-32
Bptf	4.38461e-37	-0.348505	0.542	0.657	1.41557e-32
Foxn3	8.25768e-37	-0.366317	0.458	0.581	2.66599e-32
Tubb4b	1.76148e-36	0.346705	0.475	0.33	5.68693e-32
Nsa2	1.95551e-36	0.283091	0.883	0.826	6.31337e-32
Birc6	2.25184e-36	-0.350678	0.393	0.52	7.27008e-32
Kras	2.26944e-36	0.311086	0.869	0.792	7.32689e-32
Alyref	2.35486e-36	0.322525	0.376	0.241	7.60268e-32
Plcg2	2.62426e-36	-0.343012	0.223	0.343	8.47243e-32
Rps27rt	5.14863e-36	0.307698	0.523	0.376	1.66224e-31
Sumo1	5.20803e-36	0.323929	0.604	0.463	1.68141e-31
Mark2	6.19162e-36	-0.326388	0.217	0.331	1.99896e-31
Itsn2	9.84575e-36	-0.344914	0.438	0.564	3.1787e-31
Apobec3	1.70288e-35	-0.362314	0.317	0.436	5.49774e-31
Tet3	1.76523e-35	-0.318273	0.134	0.243	5.69905e-31
Ndfip1	2.02068e-35	0.36245	0.725	0.603	6.52376e-31
Hnrnpa2b1	2.12043e-35	-0.260171	0.905	0.929	6.84582e-31
Cnn2	2.47245e-35	-0.34513	0.347	0.469	7.98231e-31
Eloc	3.35827e-35	0.322591	0.457	0.32	1.08422e-30
Stk10	3.85093e-35	-0.335385	0.204	0.331	1.24327e-30
Ankhd1	5.58273e-35	-0.330764	0.211	0.318	1.80238e-30
Ccdc50	6.41017e-35	-0.359031	0.326	0.437	2.06952e-30
Fos	1.55038e-34	-0.40349	0.41	0.553	5.0054e-30
Mtss1	1.88652e-34	-0.360164	0.273	0.391	6.09064e-30
Hectd1	2.21429e-34	-0.3261	0.448	0.563	7.14884e-30
4930523C07Rik	2.35556e-34	-0.341518	0.672	0.763	7.60492e-30
Glcci1	2.57408e-34	-0.360358	0.21	0.335	8.3104e-30
Chd4	3.01301e-34	-0.350182	0.523	0.641	9.72751e-30
Hist1h1e	9.91008e-34	-0.397604	0.193	0.3	3.19947e-29
Itpr2	1.01297e-33	-0.364197	0.3	0.418	3.27036e-29
Ndufa7	1.0596e-33	0.313359	0.614	0.489	3.42091e-29
Tmod3	1.37407e-33	-0.326562	0.54	0.626	4.43617e-29
Hnrnpu	1.56677e-33	-0.287499	0.731	0.804	5.05833e-29
Apoe	1.80248e-33	0.588421	0.554	0.466	5.8193e-29
Git2	1.90405e-33	-0.359462	0.321	0.441	6.14723e-29
Tmem128	2.10962e-33	0.294937	0.371	0.238	6.81092e-29
Use1	2.25875e-33	-0.296792	0.464	0.561	7.29237e-29
Calm2	2.77517e-33	0.319925	0.785	0.681	8.95962e-29
Hmgn2	2.8461e-33	0.345234	0.559	0.43	9.18862e-29
Arhgef3	3.23051e-33	-0.297317	0.124	0.232	1.04297e-28
Ripor2	5.15102e-33	-0.35406	0.357	0.476	1.66301e-28
Cox6b1	6.4667e-33	0.273705	0.704	0.576	2.08777e-28
Icosl	7.78377e-33	-0.290478	0.085	0.178	2.51299e-28
Xist	8.94681e-33	-0.307131	0.896	0.889	2.88848e-28
Snrpd1	9.15829e-33	0.287778	0.575	0.435	2.95675e-28
Huwe1	9.38051e-33	-0.30893	0.458	0.55	3.0285e-28
Mrpl54	1.03436e-32	0.32209	0.483	0.351	3.33944e-28
Golga4	1.10787e-32	-0.329263	0.198	0.321	3.57677e-28
Mif	1.95796e-32	0.31394	0.656	0.543	6.32128e-28
Grpel1	3.1479e-32	0.281408	0.355	0.227	1.0163e-27
Herc1	4.10397e-32	-0.327674	0.276	0.397	1.32497e-27
Nfatc1	4.32649e-32	-0.366703	0.324	0.438	1.39681e-27
Mpc1	5.39882e-32	0.335354	0.661	0.539	1.74301e-27
Pbxip1	7.11352e-32	-0.326558	0.202	0.314	2.2966e-27
Eif4a2	7.14736e-32	-0.29204	0.656	0.739	2.30753e-27
Tmem245	7.35728e-32	-0.306356	0.107	0.202	2.3753e-27
Cdk12	7.74444e-32	-0.321253	0.368	0.493	2.50029e-27
Tma7	1.0192e-31	0.261995	0.792	0.689	3.29048e-27
Rasgef1b	1.39261e-31	-0.397653	0.28	0.396	4.49603e-27
Lpgat1	1.4692e-31	-0.309557	0.141	0.239	4.74332e-27
Prkd2	1.63235e-31	-0.260093	0.069	0.152	5.27005e-27
Bcar3	1.63864e-31	-0.31822	0.146	0.25	5.29034e-27
Ltb	1.6665e-31	-0.385076	0.446	0.567	5.3803e-27
Rabgap1l	2.23588e-31	-0.352232	0.313	0.428	7.21853e-27
Slc38a2	2.90269e-31	0.305331	0.83	0.744	9.37134e-27
Bach2	3.74795e-31	-0.35318	0.363	0.47	1.21003e-26
Mga	5.12829e-31	-0.353671	0.263	0.366	1.65567e-26
Ikzf3	7.46576e-31	-0.331792	0.409	0.54	2.41032e-26
Eif5a	1.21348e-30	0.297531	0.744	0.638	3.91773e-26
Dync1h1	1.23368e-30	-0.301596	0.22	0.334	3.98295e-26
Mrpl52	1.85033e-30	0.311955	0.542	0.418	5.97378e-26
Map4k4	2.06476e-30	-0.326758	0.403	0.512	6.66609e-26
Btla	2.0967e-30	-0.315197	0.192	0.296	6.7692e-26
Snu13	2.4364e-30	0.278589	0.677	0.555	7.86591e-26
Tra2a	2.44761e-30	-0.291212	0.644	0.726	7.90211e-26
Igha	2.51441e-30	-0.54615	0.145	0.254	8.11778e-26
Snrpb	3.46368e-30	0.270717	0.657	0.528	1.11825e-25
Arf6	4.82096e-30	0.319377	0.471	0.355	1.55645e-25
Trim56	5.50772e-30	-0.277623	0.096	0.188	1.77817e-25
Snhg15	6.1025e-30	0.321348	0.332	0.21	1.97019e-25
Pecam1	7.4467e-30	-0.316307	0.178	0.275	2.40417e-25
Per1	8.27235e-30	-0.318637	0.268	0.385	2.67073e-25
Prdm2	8.97963e-30	-0.314803	0.191	0.298	2.89907e-25
Arhgap17	9.55302e-30	-0.322456	0.379	0.483	3.08419e-25
Cnot1	1.01213e-29	-0.293139	0.314	0.426	3.26767e-25
Timm23	1.77851e-29	0.27622	0.527	0.396	5.74192e-25
Chd8	1.82116e-29	-0.313261	0.236	0.346	5.87961e-25
Tacc1	2.30492e-29	-0.317836	0.399	0.515	7.44142e-25
Kmt2d	2.44632e-29	-0.271392	0.155	0.262	7.89794e-25
Taok1	2.56104e-29	-0.302829	0.204	0.315	8.26833e-25
Treml2	4.40485e-29	-0.35269	0.216	0.321	1.42211e-24
Ttc14	6.23866e-29	-0.295841	0.47	0.563	2.01415e-24
Nsd1	6.37137e-29	-0.312223	0.376	0.491	2.057e-24
Atp5j2	9.65987e-29	0.281223	0.665	0.557	3.11869e-24
S100a11	9.71544e-29	0.363306	0.549	0.425	3.13663e-24
Erbin	1.19321e-28	-0.300756	0.286	0.4	3.85229e-24
Selenof	1.42523e-28	0.271675	0.561	0.44	4.60134e-24
Ghitm	1.62434e-28	0.299517	0.617	0.495	5.24418e-24
Dph3	1.67614e-28	0.282913	0.55	0.42	5.41142e-24
A530040E14Rik	2.84514e-28	0.306927	0.315	0.202	9.18554e-24
Emd	3.68307e-28	0.295718	0.596	0.473	1.18908e-23
Lpp	4.17726e-28	-0.294364	0.132	0.228	1.34863e-23
Txnip	7.01135e-28	-0.338001	0.602	0.682	2.26361e-23
Zcchc9	1.03079e-27	0.275455	0.313	0.198	3.32791e-23
Atf4	1.37933e-27	-0.288534	0.563	0.65	4.45317e-23
Man2a2	1.48791e-27	-0.259679	0.1	0.192	4.8037e-23
Atp6v1f	1.84477e-27	0.255862	0.749	0.639	5.95584e-23
Pou2f1	2.0937e-27	-0.296492	0.164	0.255	6.7595e-23
Ndufc1	2.17036e-27	0.283912	0.382	0.261	7.007e-23
Mllt10	2.18308e-27	-0.284867	0.17	0.272	7.04807e-23
Arf4	2.19183e-27	0.308777	0.672	0.559	7.07633e-23
Ubtf	2.55001e-27	-0.295143	0.232	0.34	8.2327e-23
Pdia6	2.61752e-27	0.263686	0.592	0.464	8.45065e-23
Lyn	2.97682e-27	0.333179	0.641	0.561	9.61067e-23
Slc16a6	3.16246e-27	-0.315709	0.37	0.457	1.021e-22
Crebbp	4.02915e-27	-0.295033	0.412	0.513	1.30081e-22
Cpsf6	4.68571e-27	-0.309518	0.301	0.4	1.51278e-22
Mtdh	6.74682e-27	-0.286007	0.578	0.661	2.17821e-22
Atp5j	7.0975e-27	0.261282	0.637	0.515	2.29143e-22
Neat1	7.72843e-27	-0.377921	0.459	0.553	2.49512e-22
Spib	7.9558e-27	-0.300684	0.16	0.261	2.56853e-22
Pxk	9.7327e-27	-0.324956	0.38	0.494	3.1422e-22
Zmynd8	1.42062e-26	-0.293906	0.163	0.252	4.58646e-22
Pde7a	1.91496e-26	-0.318816	0.4	0.497	6.18245e-22
Vars	1.99901e-26	-0.284695	0.247	0.357	6.45381e-22
Ube2s	2.58289e-26	0.267464	0.637	0.522	8.33887e-22
Mfap1b	3.39925e-26	0.271044	0.363	0.246	1.09745e-21
Card11	3.7199e-26	-0.268583	0.171	0.272	1.20097e-21
Prrc2c	4.13118e-26	-0.25886	0.8	0.856	1.33375e-21
Eif3j1	5.12273e-26	0.258477	0.535	0.408	1.65387e-21
Mindy2	5.22527e-26	-0.287213	0.133	0.225	1.68698e-21
Ankrd17	5.2316e-26	-0.307643	0.313	0.407	1.68902e-21
Filip1l	6.19914e-26	-0.366407	0.301	0.399	2.00139e-21
Ier2	8.82807e-26	0.254255	0.768	0.658	2.85014e-21
Snhg3	9.61673e-26	0.259801	0.243	0.147	3.10476e-21
Pag1	9.96219e-26	-0.308219	0.374	0.483	3.21629e-21
Trip12	1.05301e-25	-0.284886	0.335	0.445	3.39966e-21
Isy1	1.17135e-25	0.344135	0.594	0.492	3.78171e-21
1810037I17Rik	1.24448e-25	0.261526	0.495	0.371	4.01781e-21
Pip4k2a	1.33352e-25	-0.27097	0.153	0.248	4.30527e-21
Cystm1	1.49937e-25	0.307752	0.299	0.19	4.84073e-21
Ifi203	1.54618e-25	-0.343414	0.315	0.41	4.99186e-21
Tnfrsf13b	1.55178e-25	-0.287945	0.137	0.222	5.00993e-21
Psmb2	2.53446e-25	0.254837	0.411	0.292	8.1825e-21
Chmp4b	3.11215e-25	0.259657	0.601	0.483	1.00476e-20
Limd1	3.16081e-25	-0.276457	0.186	0.287	1.02047e-20
Xbp1	3.28009e-25	0.294735	0.484	0.366	1.05898e-20
Elf1	4.1002e-25	-0.272438	0.667	0.736	1.32375e-20
Cotl1	4.22725e-25	-0.278079	0.642	0.727	1.36477e-20
Gns	4.27285e-25	-0.291592	0.252	0.347	1.37949e-20
Zdhhc20	5.2904e-25	-0.276734	0.217	0.315	1.70801e-20
Atf7ip	5.80409e-25	-0.316899	0.372	0.479	1.87385e-20
Tgfbr2	6.01618e-25	-0.275058	0.423	0.535	1.94232e-20
Rasgrp3	6.44479e-25	-0.316613	0.266	0.369	2.0807e-20
1110004F10Rik	7.58694e-25	0.265109	0.541	0.423	2.44944e-20
Rnf144a	7.98825e-25	-0.261962	0.104	0.189	2.57901e-20
Cbl	1.01652e-24	-0.289966	0.255	0.365	3.28182e-20
Pum2	1.23382e-24	-0.274519	0.417	0.511	3.98338e-20
Runx1	1.30234e-24	-0.302682	0.348	0.44	4.2046e-20
Dock11	1.35396e-24	-0.284485	0.236	0.336	4.37126e-20
Ranbp2	1.80533e-24	-0.278816	0.505	0.596	5.8285e-20
Zfp871	1.81772e-24	-0.27322	0.255	0.353	5.86851e-20
Siglecg	2.48016e-24	-0.293069	0.204	0.3	8.00719e-20
Lyst	2.63683e-24	-0.28474	0.197	0.302	8.51302e-20
Arrdc3	3.39561e-24	-0.269262	0.105	0.192	1.09627e-19
Tecpr1	3.50001e-24	-0.313874	0.285	0.376	1.12998e-19
Dennd1b	3.7714e-24	-0.276	0.269	0.37	1.2176e-19
Nin	3.78788e-24	-0.272573	0.136	0.227	1.22292e-19
Nfat5	4.12302e-24	-0.3023	0.253	0.338	1.33112e-19
Cebpb	5.20731e-24	0.303811	0.506	0.39	1.68118e-19
Zfp638	5.39885e-24	-0.28315	0.339	0.444	1.74302e-19
Gigyf1	6.70795e-24	-0.254198	0.164	0.256	2.16566e-19
Arid4b	7.84437e-24	-0.288992	0.481	0.572	2.53255e-19
Ifi209	8.56243e-24	-0.30603	0.249	0.347	2.76438e-19
D10Wsu102e	8.56539e-24	-0.31705	0.181	0.25	2.76534e-19
Akna	8.6386e-24	-0.253873	0.154	0.251	2.78897e-19
Hopx	1.14023e-23	0.590789	0.252	0.174	3.68122e-19
Kmt2c	1.321e-23	-0.279098	0.334	0.441	4.26485e-19
Baz2a	1.52021e-23	-0.265872	0.186	0.281	4.90799e-19
Iglc2	1.54454e-23	-0.459376	0.471	0.561	4.98655e-19
Itga4	1.76232e-23	-0.322556	0.458	0.562	5.68965e-19
Dgkd	1.76255e-23	-0.279755	0.48	0.566	5.6904e-19
Tap1	1.80782e-23	-0.255802	0.168	0.266	5.83656e-19
Smchd1	2.21116e-23	-0.28834	0.538	0.623	7.13872e-19
Pds5a	2.31438e-23	-0.267657	0.258	0.351	7.47197e-19
H2-Ab1	3.56868e-23	0.340474	0.87	0.893	1.15215e-18
Rsf1	3.67989e-23	-0.2876	0.242	0.335	1.18805e-18
Prdx6	6.19426e-23	0.282393	0.671	0.559	1.99982e-18
Hnrnpul2	6.37908e-23	-0.265109	0.347	0.444	2.05949e-18
Iglc3	6.68802e-23	-0.374965	0.372	0.449	2.15923e-18
Bola2	6.90392e-23	0.264921	0.555	0.457	2.22893e-18
Pnisr	7.29681e-23	-0.265961	0.522	0.603	2.35578e-18
Bri3	9.69144e-23	0.309291	0.761	0.676	3.12888e-18
Rheb	1.03095e-22	0.258399	0.55	0.434	3.32841e-18
Ppp6r3	1.14078e-22	-0.259163	0.235	0.331	3.68301e-18
Ogt	1.47833e-22	-0.26873	0.386	0.486	4.77277e-18
Cd55	1.73108e-22	-0.332089	0.464	0.555	5.58879e-18
Rock2	1.97126e-22	-0.293847	0.286	0.372	6.36422e-18
Fyn	2.08464e-22	0.259107	0.484	0.37	6.73028e-18
Csnk1g3	2.15844e-22	-0.293618	0.435	0.527	6.96854e-18
Plaur	2.22312e-22	0.335011	0.448	0.353	7.17734e-18
Got1	2.23074e-22	0.283923	0.564	0.45	7.20196e-18
Epb41l2	2.31754e-22	-0.274631	0.22	0.315	7.48218e-18
Slc44a2	2.36586e-22	-0.256288	0.171	0.262	7.63817e-18
Wdr43	2.379e-22	0.268306	0.462	0.352	7.6806e-18
Wipf1	2.41499e-22	-0.291352	0.291	0.385	7.7968e-18
Sorl1	2.67236e-22	-0.274774	0.536	0.616	8.6277e-18
Ddx21	2.84238e-22	0.286207	0.683	0.584	9.17663e-18
Strbp	3.35653e-22	-0.285963	0.265	0.363	1.08365e-17
Prpf39	3.40772e-22	-0.262548	0.281	0.372	1.10018e-17
Ctcf	3.85862e-22	-0.270119	0.43	0.525	1.24576e-17
Ppp1r15a	4.17387e-22	-0.308727	0.469	0.564	1.34753e-17
Mndal	4.21073e-22	-0.275763	0.469	0.539	1.35943e-17
Vasp	4.57777e-22	-0.259339	0.514	0.6	1.47793e-17
Sp1	6.34901e-22	-0.254857	0.2	0.288	2.04978e-17
Ldha	6.38144e-22	0.284245	0.543	0.434	2.06025e-17
Cstb	7.43061e-22	0.293985	0.325	0.232	2.39897e-17
AU020206	8.20902e-22	-0.262924	0.159	0.248	2.65028e-17
Myl12b	9.90499e-22	0.250751	0.749	0.666	3.19782e-17
Ago2	1.00115e-21	-0.29052	0.624	0.692	3.23223e-17
Akap9	1.1466e-21	-0.293634	0.294	0.376	3.70179e-17
Aff4	1.34386e-21	-0.26594	0.563	0.634	4.33866e-17
Slc38a1	1.3606e-21	-0.274215	0.626	0.703	4.3927e-17
Cep350	1.37402e-21	-0.276891	0.189	0.279	4.43601e-17
Sesn3	1.53538e-21	-0.275325	0.326	0.421	4.95698e-17
Dusp5	1.55869e-21	0.315898	0.45	0.336	5.03224e-17
Gm2a	1.88712e-21	-0.252108	0.272	0.373	6.09255e-17
Trim12a	2.37393e-21	-0.271622	0.293	0.387	7.66424e-17
Ptprj	2.42642e-21	-0.260534	0.193	0.277	7.83369e-17
Sptan1	2.98396e-21	-0.257198	0.28	0.368	9.63372e-17
Eml4	3.64656e-21	-0.279921	0.402	0.498	1.17729e-16
Smap2	3.96403e-21	-0.267353	0.441	0.539	1.27979e-16
Hip1r	4.02373e-21	-0.254001	0.22	0.31	1.29906e-16
Tapbp	4.08037e-21	-0.250541	0.281	0.374	1.31735e-16
Irf4	5.30144e-21	-0.290701	0.251	0.354	1.71157e-16
Nktr	5.70273e-21	-0.259546	0.655	0.717	1.84113e-16
Fubp1	7.4648e-21	-0.254572	0.577	0.654	2.41001e-16
Cd2ap	7.90246e-21	-0.278861	0.399	0.481	2.55131e-16
Zbtb20	7.97668e-21	-0.343763	0.337	0.412	2.57527e-16
Tnfrsf13c	8.1416e-21	-0.313213	0.269	0.357	2.62852e-16
Pmepa1	8.35201e-21	0.319655	0.289	0.196	2.69645e-16
Samhd1	9.20439e-21	-0.268737	0.341	0.418	2.97164e-16
Pik3ap1	9.93143e-21	-0.276202	0.532	0.608	3.20636e-16
Add3	1.03541e-20	-0.278018	0.306	0.391	3.34281e-16
Baz1a	1.30688e-20	-0.280666	0.405	0.485	4.21925e-16
Zbtb10	1.31156e-20	-0.283571	0.24	0.322	4.23436e-16
Gm31243	1.63025e-20	-0.295363	0.289	0.378	5.26326e-16
Ncf2	1.80651e-20	-0.290457	0.338	0.414	5.8323e-16
Snx29	2.05149e-20	-0.258154	0.158	0.24	6.62322e-16
Cd274	3.26185e-20	-0.274631	0.177	0.264	1.05309e-15
Zfand5	3.47045e-20	-0.267733	0.428	0.488	1.12044e-15
March7	3.49406e-20	-0.251711	0.457	0.546	1.12806e-15
Tlk1	4.05845e-20	-0.253559	0.278	0.375	1.31027e-15
Zfp148	7.83675e-20	-0.257563	0.219	0.301	2.5301e-15
Arhgap25	8.0126e-20	-0.256829	0.219	0.308	2.58687e-15
Nifk	8.543e-20	0.259362	0.286	0.194	2.75811e-15
Klf4	9.0641e-20	-0.447263	0.237	0.331	2.92634e-15
Arfgef1	1.40848e-19	-0.252463	0.325	0.405	4.54729e-15
Hipk1	1.51831e-19	-0.260277	0.27	0.362	4.90186e-15
Zc3h7a	1.53707e-19	-0.25399	0.287	0.365	4.96243e-15
Zmiz1	1.6372e-19	-0.251681	0.224	0.316	5.28569e-15
Fcer2a	1.63769e-19	-0.276402	0.468	0.574	5.28729e-15
Map3k2	1.82391e-19	-0.256759	0.254	0.342	5.8885e-15
Cntrl	1.87217e-19	-0.251012	0.21	0.292	6.04431e-15
Cd180	2.61229e-19	-0.292539	0.203	0.277	8.43376e-15
Celf1	2.93489e-19	-0.253471	0.264	0.353	9.47528e-15
Sp100	3.19333e-19	-0.261692	0.525	0.594	1.03097e-14
Rest	3.22607e-19	-0.27549	0.239	0.326	1.04154e-14
Nek7	3.43754e-19	-0.253081	0.234	0.321	1.10981e-14
Foxo1	5.45008e-19	-0.269297	0.447	0.52	1.75956e-14
Cxcr5	5.65133e-19	-0.272574	0.341	0.411	1.82453e-14
Tcf12	5.80209e-19	-0.25075	0.545	0.613	1.8732e-14
Snx2	6.61306e-19	-0.256109	0.397	0.486	2.13503e-14
Top2b	6.96902e-19	-0.257639	0.392	0.473	2.24995e-14
Fnip1	7.48156e-19	-0.254954	0.244	0.323	2.41542e-14
Scaf11	1.48145e-18	-0.258783	0.531	0.612	4.78287e-14
Itpkb	3.92152e-18	-0.270868	0.404	0.5	1.26606e-13
Bod1l	4.40894e-18	-0.270328	0.354	0.438	1.42343e-13
Trip11	5.229e-18	-0.250646	0.318	0.404	1.68818e-13
Ubn2	6.04312e-18	-0.251762	0.248	0.327	1.95102e-13
Tagap	9.51983e-18	-0.262856	0.137	0.214	3.07348e-13
Id2	1.03539e-17	0.358056	0.303	0.211	3.34277e-13
St8sia4	1.08462e-17	-0.272182	0.482	0.578	3.5017e-13
Rnf157	2.20904e-17	-0.262061	0.187	0.261	7.1319e-13
Bcl2	2.4064e-17	-0.266265	0.241	0.333	7.76906e-13
Rrbp1	2.62425e-17	-0.261369	0.489	0.559	8.47238e-13
Heg1	4.2045e-17	-0.256165	0.353	0.418	1.35742e-12
H2afz	7.24589e-17	0.344617	0.703	0.614	2.33934e-12
Slamf6	2.38423e-16	-0.265015	0.207	0.288	7.6975e-12
Nfkb1	2.70853e-16	-0.328881	0.53	0.605	8.74448e-12
Ifi30	3.63825e-16	-0.26753	0.352	0.428	1.17461e-11
Zeb2	4.03387e-16	-0.269817	0.124	0.193	1.30234e-11
Nop58	5.34413e-16	0.256211	0.507	0.418	1.72535e-11
Dusp2	1.10076e-15	0.279483	0.578	0.503	3.5538e-11
Rab8b	1.30888e-15	0.329384	0.35	0.268	4.22572e-11
Irs2	3.25791e-15	-0.263525	0.542	0.581	1.05182e-10
Gpr65	3.4685e-15	0.312219	0.27	0.191	1.1198e-10
Hcst	1.35324e-14	0.302861	0.413	0.33	4.36893e-10
Hilpda	1.44124e-14	0.293813	0.349	0.262	4.65305e-10
Bcl2a1d	2.38007e-14	0.369368	0.342	0.264	7.68404e-10
Sfn	2.48743e-13	0.28899	0.311	0.249	8.03068e-09
Bcl2a1b	1.91257e-11	0.351293	0.478	0.407	6.17472e-07
Iglc1	1.02657e-10	-0.61136	0.129	0.185	3.31429e-06
Egr1	3.1667e-10	-0.283734	0.133	0.191	1.02237e-05
Nfkbia	1.34822e-08	0.254944	0.632	0.563	0.000435274
Ramp3	8.7777e-07	0.393733	0.159	0.124	0.0283388
Ctla4	3.4312e-06	0.433656	0.102	0.082	0.110776
Hes1	7.94631e-06	0.277206	0.225	0.193	0.256547
Klf2	1.80465e-05	-0.280213	0.691	0.705	0.58263
S100a6	1.99221e-05	0.335334	0.183	0.155	0.643185
Ifngr1	5.11015e-05	0.263169	0.508	0.474	1
Lmo4	0.000226351	0.287914	0.288	0.258	1
Gm12840	0.000985167	0.33033	0.114	0.094	1
Gadd45b	0.00235862	0.258351	0.347	0.313	1
Lmna	0.00597566	0.258784	0.238	0.216	1
Ccl5	0.0268044	0.276562	0.108	0.106	1
