## Supplementary Data 2 for "Single-cell transcriptomics reveals colonic immune perturbations during amyloid-β driven Alzheimer’s disease in mice"

source	term_name	term_id	adjusted_p_value	negative_log10_of_adjusted_p_value	term_size	query_size	intersection_size	effective_domain_size	intersections
KEGG	B cell receptor signaling pathway	KEGG:04662	2.00E-10	9.698813483	79	177	16	8947	JUN,PTPN6,CD22,MALT1,CR2,SYK,CD79B,IKBKB,BANK1,BLNK,FOS,NFATC1,PRKCB,PLCG2,NFKB1,RASGRP3
KEGG	C-type lectin receptor signaling pathway	KEGG:04625	0.000434953	3.361557977	112	159	11	8947	JUN,MALT1,EGR3,SYK,IKBKB,ITPR1,NFATC1,ITPR2,ITPR3,PLCG2,NFKB1
KEGG	Estrogen signaling pathway	KEGG:04915	0.001761723	2.754062331	134	126	10	8947	JUN,HSPA1A,HSPA1B,HSP90AA1,FOS,HSPA8,ITPR1,ITPR2,ITPR3,HSP90AB1
KEGG	Lipid and atherosclerosis	KEGG:05417	0.003276839	2.48454491	216	227	17	8947	JUN,HSPA1A,HSPA1B,POU2F2,CYBB,HSP90AA1,IKBKB,FOS,HSPA8,ITPR1,NFATC1,HSP90AB1,NFKB1,POU2F1,ROCK2,NCF2,ATF4
KEGG	Antigen processing and presentation	KEGG:04612	0.004103732	2.386820983	83	8	3	8947	CIITA,HSPA1A,HSPA1B
KEGG	NF-kappa B signaling pathway	KEGG:04064	0.005808076	2.235967725	105	185	10	8947	MALT1,SYK,IKBKB,BLNK,LTB,PARP1,PRKCB,PLCG2,NFKB1,TNFRSF13C
KEGG	Oxytocin signaling pathway	KEGG:04921	0.007770987	2.109523822	152	132	10	8947	JUN,CD38,ACTB,EEF2,FOS,ITPR1,NFATC1,ITPR2,ITPR3,PRKCB
KEGG	Toxoplasmosis	KEGG:05145	0.009530143	2.020900596	110	8	3	8947	CIITA,HSPA1A,HSPA1B
KEGG	Measles	KEGG:05162	0.021652092	1.664500131	145	8	3	8947	JUN,HSPA1A,HSPA1B
KEGG	Leishmaniasis	KEGG:05140	0.03169929	1.498950458	70	168	7	8947	JUN,PTPN6,CYBB,FOS,PRKCB,NFKB1,ITGA4
KEGG	Osteoclast differentiation	KEGG:04380	0.034445762	1.462864205	124	159	9	8947	JUN,FOSB,SYK,IKBKB,BLNK,FOS,NFATC1,PLCG2,NFKB1
KEGG	T cell receptor signaling pathway	KEGG:04660	0.0378247	1.422224505	103	117	7	8947	JUN,PTPN6,MALT1,PTPRC,IKBKB,FOS,NFATC1
KEGG	Cocaine addiction	KEGG:05030	0.041045686	1.386732479	48	6	2	8947	JUN,FOSB
KEGG	Yersinia infection	KEGG:05135	0.045279647	1.344096966	135	219	11	8947	JUN,ACTB,IKBKB,ACTR3,FOS,NFATC1,GIT2,NFKB1,ITGA4,ROCK2,WIPF1
